# Long-read sequencing characterizes mitochondrial and plastid genome variants in Arabidopsis *msh1* mutants

**DOI:** 10.1101/2022.02.28.481893

**Authors:** Yi Zou, Weidong Zhu, Daniel B. Sloan, Zhiqiang Wu

## Abstract

The abundant repeats in plant mitochondrial genomes can cause rapid genome rearrangements and are also a major obstacle in short-read sequencing studies. Nuclear-encoded proteins such as MSH1 are known to suppress the generation of repeat-associated mitochondrial genome variants, but our understanding of these mechanisms has been constrained by the limitations of short-read technologies. Here, we used highly accurate long-read sequencing (PacBio HiFi) to characterize mitochondrial and plastid genome variants in *Arabidopsis thaliana msh1* mutant individuals. The HiFi reads provided a global view of recombination dynamics with detailed quantification of parental and crossover recombination products for both large and small repeats. We found that recombination breakpoints were distributed relatively evenly across the length of repeated sequences and detected widespread internal exchanges of sequence variants between pairs of imperfect repeats in the mitochondrial genome of *msh1* mutants. Long-read assemblies of mitochondrial genomes from seven other *Arabidopsis thaliana* wild-type accessions differed by repeat-mediated structural rearrangements similar to those observed in *msh1* mutants, but they were all in a simple low-heteroplasmy state. The *Arabidopsis* plastid genome generally lacks small repeats and exhibited a very different pattern of variant accumulation in *msh1* mutants compared with the mitochondrial genome. Our data illustrate the power of HiFi technology in studying repeat-mediated recombination in plant organellar genomes and improved the sequence resolution for recombinational processes suppressed by MSH1.

**Significance:** Plant organellar genomes can undergo rapid rearrangements. Long-read sequencing provides a detailed and quantitative view of mitochondrial and plastid genome variants normally suppressed by MSH1, advancing our understanding of plant organellar genome dynamics.
