## Supplemental Tables for "Long-read sequencing characterizes mitochondrial and plastid genome variants in Arabidopsis *msh1* mutants": Table_S1-S8.xlsx

### Sheet: Table_S1
Table S1 DNA content and fresh weight of individual plants used for HiFi sequencing
Sample	Fresh Weight (g)	DNA content (μg)
M3-17-1	0.57	7.9
M3-17-2	0.83	11.3
M3-17-4	0.48	8.7
M3-17-7	0.68	14.9
M3-17-8	0.68	12.2
M3-17-9	1.03	18.6
M3-43-2	0.26	6.5
M3-43-4	0.37	5.3
M3-43-5	0.3	3.3
M3-43-6	0.33	8.8
W3-5-2	0.67	13.8

### Sheet: Table_S2
Table S2 Mapping statistics of HiFi reads of individual plants
Sample	Nucleus_reads			Plastid_reads			Mito_reads			Unmapped_reads		Total_reads		Mapping_ratio (100%)
	number	total_bases	coverage	number	total_bases	coverage	number	total_bases	coverage	number	total_bases	number	total_bases	mito	plastid	total
M3-17-1	399017	5523276683	46.3571	34620	477933175	3093.84	6612	91178886	247.898	53831	738659830	494080	6831048574	1.33477	6.99648	89.1867
M3-17-2	1663	21168070	0.177664	271	3432152	22.2176	10	123284	0.335186	22	163845	1966	24887351	0.495368	13.7907	99.3417
M3-17-4	72171	1012181809	8.49528	11143	156109737	1010.56	866	11872063	32.2779	2556	34515707	86736	1214679316	0.977382	12.8519	97.1585
M3-17-7	128261	2321004249	19.4803	12064	215148832	1392.74	2087	37526572	102.028	28479	492782712	170891	3066462365	1.22377	7.01619	83.9299
M3-17-8	134098	2321175432	19.4817	15005	254717032	1648.88	2369	40612617	110.418	56443	952579185	207915	3569084266	1.1379	7.13676	73.3103
M3-17-9	143418	2510040310	21.0669	15708	270653593	1752.04	2826	48833563	132.769	50350	855285326	212302	3684812792	1.32527	7.34511	76.7889
M3-43-2	278328	4052406373	34.012	25417	368151951	2383.18	4049	58222963	158.297	18770	270701187	326564	4749482474	1.22588	7.75141	94.3004
M3-43-4	70078	1026461213	8.61513	9485	138883142	899.042	789	11369624	30.9118	3338	47054738	83690	1223768717	0.929066	11.3488	96.1549
M3-43-5	135832	1882218733	15.7975	15543	213841133	1384.27	1862	25655095	69.7513	11532	156607376	164769	2278322337	1.12605	9.3859	93.1262
M3-43-6	143142	2540005249	21.3184	12054	210410357	1362.06	2692	47395188	128.859	82768	1444286159	240656	4242096953	1.11726	4.96006	65.9535
W3-5-2	152831	2782329326	23.3522	15466	277745581	1797.95	4107	73800987	200.651	19325	338107083	191729	3471982977	2.12561	7.99962	90.2618

### Sheet: Table_S3
Table S3 Statistics of mt genome-mapped reads of individual plants
sample	number	total_bases	min	average	max	N50	Q20	Q30
M3-17-1	6612	91178886	4575	13789.9	25679	13857	98.75	97.04
M3-17-2	10	123284	8083	12328.4	16817	12813	99.11	98.09
M3-17-4	866	11872063	8648	13709.1	30063	13643	98.79	97.16
M3-17-7	2087	37526572	6122	17981.1	35487	18471	98.16	95.62
M3-17-8	2369	40612617	5689	17143.4	36734	17633	98.22	95.76
M3-17-9	2826	48833563	6333	17280.1	33011	17789	98.31	95.97
M3-43-2	4049	58222963	6325	14379.6	38384	14473	98.75	97.04
M3-43-4	789	11369624	730	14410.2	28318	14534	98.72	96.95
M3-43-5	1862	25655095	3826	13778.2	25745	13804	98.83	97.24
M3-43-6	2692	47395188	3291	17605.9	34062	17963	98.27	95.88
W3-5-2	4107	73800987	1169	17969.6	37684	18418	98.2	95.69

### Sheet: Table_S4
Table S4 Statistics of pt genome-mapped reads of individual plants
sample	number	total_bases	min	average	max	N50	Q20	Q30
M3-17-1	34620	477933175	2501	13805.1	34286	13849	98.77	97.21
M3-17-2	271	3432152	1655	12664.8	24883	12692	98.81	97.31
M3-17-4	11143	156109737	262	14009.7	34058	14052	98.73	97.11
M3-17-7	12064	215148832	1192	17834	39632	18223	98.16	95.77
M3-17-8	15005	254717032	486	16975.5	44600	17375	98.27	96.02
M3-17-9	15708	270653593	848	17230.3	45819	17622	98.27	96.02
M3-43-2	25417	368151951	1332	14484.5	32650	14548	98.71	97.08
M3-43-4	9485	138883142	1216	14642.4	36801	14821	98.71	97.06
M3-43-5	15543	213841133	564	13758	26701	13806	98.77	97.21
M3-43-6	12054	210410357	1436	17455.6	43800	17848	98.22	95.91
W3-5-2	15466	277745581	1350	17958.5	41019	18371	98.13	95.7

### Sheet: Table_S5
Table S5 Read counts for different types of mt structural rearrangements in individual plants
Type\Sample	M3-17-1	M3-17-2	M3-17-4	M3-17-7	M3-17-8	M3-17-9	M3-43-2	M3-43-4	M3-43-5	M3-43-6	W3-5-2
type_1_Ref	4485	7	599	1309	1583	1860	2825	590	1299	1700	3775
type_2_ins1	3	0	0	4	3	6	7	1	3	2	9
type_2_ref1	0	0	0	0	1	0	0	0	0	0	1
type_2_rep1	1565	2	204	531	546	652	870	155	406	646	287
type_3_ins1_rep2	24	0	3	9	6	10	16	3	6	11	13
type_3_rep1_ins2	23	0	1	8	8	14	9	2	6	9	8
type_3_rep1_rep2	418	1	52	178	170	205	255	31	108	250	12
type_4_ins1_ins2_rep3	0	0	0	1	0	0	0	0	0	1	0
type_4_rep1_ins2_ins3	1	0	0	0	0	0	0	0	1	0	0
type_4_rep1_ins2_rep3	0	0	0	0	0	0	0	0	0	1	0
type_4_rep1_rep2_ins3	0	0	0	1	0	1	0	0	0	0	0
type_4_rep1_rep2_rep3	80	0	5	38	41	62	53	5	29	61	2
type_5_ins1_rep2_ins3_rep4	0	0	0	0	0	1	0	0	0	0	0
type_5_rep1_rep2_rep3_rep4	9	0	2	5	8	10	9	1	2	11	0
other	4	0	0	3	3	5	5	1	2	0	0
total	6612	10	866	2087	2369	2826	4049	789	1862	2692	4107
a. type_1, 2, 3, 4, 5 denote reads whose parts were mapped to 1, 2, 3, 4, 5 discontinuous positions in the reference genome, respectively. b. Ref denotes zero-rearrangement. And ref1 denote 0 bp homologous size. c. ins1, ins2, ins3 denote an insertion in the read relative to the reference (< 0 bp homologous sequence size ). d. rep1, rep2, rep3, rep4 denote > 0 bp homologous sequence size. e. othe…

### Sheet: Table_S6
Table S6 Read counts for different categories of mt structural rearrangements in wild-type and msh1 plants
Group	W3-5-2	Mutant	Mutant-norm	WT-ratio	Mutant-ratio
ref	3777	16264	2764.52	0.919649	0.673123
repeat	294	5544	942.356	0.0715851	0.229451
repeat_double	12	1668	283.523	0.00292184	0.069034
repeat_triple	2	374	63.5716	0.000486973	0.0154789
repeat_quadra	0	57	9.68873	0	0.00235908
MMEJ	6	138	23.4569	0.00146092	0.00571145
NHEJ	3	7	1.18984	0.00073046	0.000289711
Tandem	8	57	9.68873	0.00194789	0.00235908
insertion	3	8	1.35982	0.00073046	0.000331098
other	3	51	8.66886	0.00073046	0.00211075
a. ref, repeat, repeat_double, repeat_triple, and repeat_quadra denote ratio of zero-, one-, two-, three-, four- rearrangement events; MMEJ denotes microhomology-mediated end joining (2~49 bp homology sequence size); NHEJ, non-homologous end-joining (0~1 bp homology sequence size); tandem, large-scale tandem repeats-mediated variations; insertion, large-scale nucleotide insertions. b. Mutant-norm…

### Sheet: Table_S7
Table S7 Alignment overlap length in mt one-rearrangement reads.
length	W3-5-2	Mutant	WT-norm	Mutant-norm
6567	1	0	2.43487	0
6590	0	1	0	0.413873
6592	1	1	2.43487	0.413873
6592.5	36	65	87.6552	26.9017
6593.5	12	11	29.2184	4.5526
6594.5	24	60	58.4368	24.8324
6597	1	0	2.43487	0
6601	12	3	29.2184	1.24162
6627	0	1	0	0.413873
4188	27	83	65.7414	34.3515
4198	0	1	0	0.413873
4203	1	0	2.43487	0
4204	40	161	97.3947	66.6336
4204.5	23	70	56.0019	28.9711
4208	37	177	90.0901	73.2555
4210	0	1	0	0.413873
752.5	1	22	2.43487	9.10521
739.5	1	37	2.43487	15.3133
728.5	0	102	0	42.215
721.5	0	112	0	46.3538
717	0	1	0	0.413873
713	0	1	0	0.413873
701	0	2	0	0.827746
700	0	1	0	0.413873
697.5	0	2	0	0.827746
641	0	1	0	0.413873
632	0	3	0	1.24162
600	0	1	0	0.413873
599	0	1	0	0.413873
562	2	66	4.86973	27.3156
559	1	164	2.43487	67.8752
558	0	3	0	1.24162
557.5	1	108	2.43487	44.6983
555	0	1	0	0.413873
554	0	3	0	1.24162
547	0	4	0	1.65549
545	1	58	2.43487	24.0046
541.5	2	58	4.86973	24.0046
538.5	1	5	2.43487	2.06937
537	0	5	0	2.06937
536.5	4	118	9.73947	48.837
535	0	1	0	0.413873
533	0	1	0	0.413873
531	0	1	0	0.413873
522	0	1	0	0.413873
513	0	19	0	7.86359
512	0	13	0	5.38035
509	0	24	0	9.93295
507	0	8	0	3.31098
491.5	0	2	0	0.827746
490	0	1	0	0.413873
478	0	1	0	0.413873
466	0	1	0	0.413873
463	0	4	0	1.65549
459	1	63	2.43487	26.074
458	0	55	0	22.763
454	0	1	0	0.413873
453.5	1	31	2.43487	12.8301
453	1	16	2.43487	6.62197
452.5	1	152	2.43487	62.9087
451	0	1	0	0.413873
450.5	1	218	2.43487	90.2243
449	0	1	0	0.413873
447	0	1	0	0.413873
446.5	0	55	0	22.763
446	1	0	2.43487	0
445.5	0	2	0	0.827746
438	0	3	0	1.24162
436	0	2	0	0.827746
393	0	1	0	0.413873
385	0	1	0	0.413873
367	0	1	0	0.413873
364	0	1	0	0.413873
359	0	1	0	0.413873
352.5	1	69	2.43487	28.5572
352	0	19	0	7.86359
350.5	2	69	4.86973	28.5572
349.5	0	18	0	7.44971
347	0	1	0	0.413873
344.5	0	8	0	3.31098
343.5	0	23	0	9.51908
343	1	78	2.43487	32.2821
342	0	23	0	9.51908
341.5	0	4	0	1.65549
341	0	98	0	40.5596
340	0	6	0	2.48324
336.5	0	14	0	5.79422
336	0	1	0	0.413873
335.5	1	182	2.43487	75.3249
335	0	6	0	2.48324
334	0	1	0	0.413873
333	0	1	0	0.413873
319	0	2	0	0.827746
317	0	1	0	0.413873
314	0	10	0	4.13873
312	0	1	0	0.413873
311	0	28	0	11.5884
310	0	16	0	6.62197
304	0	9	0	3.72486
303	0	1	0	0.413873
302.5	0	8	0	3.31098
299.5	0	9	0	3.72486
297.5	0	4	0	1.65549
292	0	1	0	0.413873
291.5	0	121	0	50.0786
290.5	0	133	0	55.0451
286	0	1	0	0.413873
285	0	1	0	0.413873
283	0	1	0	0.413873
282.5	0	80	0	33.1098
281	0	29	0	12.0023
280.5	0	147	0	60.8393
279	0	1	0	0.413873
267	0	1	0	0.413873
264	0	1	0	0.413873
252	1	94	2.43487	38.9041
251	1	5	2.43487	2.06937
250.5	1	58	2.43487	24.0046
249.5	1	67	2.43487	27.7295
249	0	8	0	3.31098
248.5	0	2	0	0.827746
248	0	2	0	0.827746
246	0	1	0	0.413873
245.5	0	11	0	4.5526
230	0	1	0	0.413873
228	0	1	0	0.413873
221	0	1	0	0.413873
218.5	0	3	0	1.24162
213.5	0	4	0	1.65549
213	0	2	0	0.827746
209.5	0	13	0	5.38035
209	0	1	0	0.413873
208.5	0	5	0	2.06937
207.5	0	19	0	7.86359
207	0	46	0	19.0382
206.5	12	194	29.2184	80.2914
205.5	0	6	0	2.48324
205	0	15	0	6.2081
204	0	45	0	18.6243
202	1	4	2.43487	1.65549
201	0	1	0	0.413873
198.5	0	3	0	1.24162
197	0	1	0	0.413873
196.5	0	2	0	0.827746
196	0	1	0	0.413873
193.5	0	20	0	8.27746
193	0	48	0	19.8659
192.5	0	21	0	8.69133
188	0	4	0	1.65549
187.5	0	7	0	2.89711
186	0	26	0	10.7607
185.5	0	44	0	18.2104
185	0	96	0	39.7318
184.5	4	45	9.73947	18.6243
184	1	23	2.43487	9.51908
183.5	0	36	0	14.8994
181.5	1	39	2.43487	16.141
176.5	0	5	0	2.06937
176	0	33	0	13.6578
175	0	20	0	8.27746
174	0	1	0	0.413873
171	0	2	0	0.827746
158	1	3	2.43487	1.24162
154.5	0	14	0	5.79422
154	0	4	0	1.65549
153.5	0	12	0	4.96648
153	0	1	0	0.413873
149	0	4	0	1.65549
148.5	0	17	0	7.03584
148	0	17	0	7.03584
147	0	28	0	11.5884
146.5	0	8	0	3.31098
146	1	68	2.43487	28.1434
145.5	0	14	0	5.79422
145	0	2	0	0.827746
144	0	1	0	0.413873
143	1	14	2.43487	5.79422
142	0	5	0	2.06937
141.5	0	14	0	5.79422
140	0	1	0	0.413873
130	0	1	0	0.413873
128.5	1	47	2.43487	19.452
128	0	38	0	15.7272
127.5	0	12	0	4.96648
127	1	9	2.43487	3.72486
125	0	1	0	0.413873
123	0	5	0	2.06937
121.5	0	4	0	1.65549
121	0	9	0	3.72486
120	0	1	0	0.413873
119.5	0	15	0	6.2081
119	0	46	0	19.0382
118.5	0	20	0	8.27746
118	0	2	0	0.827746
117.5	0	12	0	4.96648
117	0	8	0	3.31098
116.5	0	16	0	6.62197
116	0	1	0	0.413873
114	0	1	0	0.413873
113	0	1	0	0.413873
110.5	0	45	0	18.6243
110	0	1	0	0.413873
109.5	0	5	0	2.06937
109	0	6	0	2.48324
108.5	0	11	0	4.5526
108	0	11	0	4.5526
107.5	0	3	0	1.24162
106	0	1	0	0.413873
105.5	1	6	2.43487	2.48324
105	0	2	0	0.827746
104	0	2	0	0.827746
103	0	1	0	0.413873
102	0	2	0	0.827746
100	0	1	0	0.413873
99	0	11	0	4.5526
98.5	0	2	0	0.827746
98	0	3	0	1.24162
97.5	0	27	0	11.1746
96	0	1	0	0.413873
94	0	7	0	2.89711
93.5	0	5	0	2.06937
93	0	1	0	0.413873
91	0	3	0	1.24162
89	0	2	0	0.827746
88	0	1	0	0.413873
87.5	0	2	0	0.827746
87	0	15	0	6.2081
86	0	8	0	3.31098
85.5	0	7	0	2.89711
85	1	18	2.43487	7.44971
83.5	0	2	0	0.827746
83	0	1	0	0.413873
82	0	5	0	2.06937
81	0	10	0	4.13873
80.5	0	2	0	0.827746
80	0	13	0	5.38035
78.5	0	2	0	0.827746
78	0	11	0	4.5526
77.5	0	3	0	1.24162
77	0	3	0	1.24162
76	0	1	0	0.413873
75	0	1	0	0.413873
74	0	18	0	7.44971
73	0	13	0	5.38035
72.5	0	2	0	0.827746
72	0	10	0	4.13873
71	0	1	0	0.413873
70.5	1	7	2.43487	2.89711
69	0	3	0	1.24162
68.5	0	4	0	1.65549
68	0	11	0	4.5526
67	0	2	0	0.827746
66	0	2	0	0.827746
65	0	1	0	0.413873
64	0	1	0	0.413873
63	0	3	0	1.24162
62.5	0	6	0	2.48324
62	0	9	0	3.72486
60	0	2	0	0.827746
59	0	4	0	1.65549
58	0	4	0	1.65549
56	0	6	0	2.48324
54	0	1	0	0.413873
52	0	2	0	0.827746
51	0	8	0	3.31098
50	0	1	0	0.413873
48	0	3	0	1.24162
47	0	1	0	0.413873
45	0	2	0	0.827746
41	0	3	0	1.24162
40	0	1	0	0.413873
38	0	1	0	0.413873
35	0	1	0	0.413873
34	0	1	0	0.413873
33	0	5	0	2.06937
31	0	1	0	0.413873
30	0	2	0	0.827746
29	0	1	0	0.413873
26	0	2	0	0.827746
25	0	2	0	0.827746
24	0	6	0	2.48324
23	1	3	2.43487	1.24162
22	0	3	0	1.24162
21	0	5	0	2.06937
20	0	6	0	2.48324
19	1	1	2.43487	0.413873
18	0	4	0	1.65549
17	0	7	0	2.89711
16.5	0	2	0	0.827746
16	1	4	2.43487	1.65549
15	0	7	0	2.89711
14	0	9	0	3.72486
13	1	6	2.43487	2.48324
12	0	9	0	3.72486
11	1	6	2.43487	2.48324
10	1	7	2.43487	2.89711
9	0	12	0	4.96648
8	0	9	0	3.72486
7	0	4	0	1.65549
6	0	2	0	0.827746
4	0	2	0	0.827746
3	0	3	0	1.24162
2	0	1	0	0.413873
1	1	0	2.43487	0
0	1	1	2.43487	0.413873
a. WT-norm and Mutant-norm indicate counts normalized to 10000 total reads.

### Sheet: Table_S8
Table S8 HiFi-SR outputs of two-rearrangement mt genome-mapped reads of individual plants
index	se1	ss2	se2	ss3	mid_repsize1	mid_repsize2	WT-norm	Mutant-norm
1	1	198390	183791	156792	4201	60	0	0.413873
2	804	305396	308118	165942	80	193	0	0.413873
3	1942	144007	144298	196153	74	147	0	0.827746
4	1942	36764	30938	271061	74	335	0	0.413873
5	1942	144007	144298	1956	74	147.5	0	0.827746
6	1956	144298	144007	196139	147	74	0	0.413873
7	1956	144298	138910	258618	147	523	0	0.413873
8	1956	144298	134427	258143	147	722	0	0.413873
9	1956	36473	44760	270918	147	149	0	0.413873
10	1956	36473	41999	321967	145	537	0	0.413873
11	2100	36619	31725	332181	145	342	0	0.413873
12	2100	36619	30937	271061	145	340	0	0.413873
13	2100	36619	30938	271061	145	335	0	0.827746
14	4193	194195	206444	246766	4205	350	0	7.03584
15	4193	194195	201050	347282	4197	298.5	0	1.24162
16	4193	194195	206724	307967	4193	247	0	0.413873
17	4193	194195	199036	350805	4197	18	0	0.413873
18	6118	84089	88534	358621	452	98	0	2.06937
19	6118	84089	96814	243328	452	87	0	0.413873
20	6118	84089	88078	11394	452	142	0	0.413873
21	6118	84089	91995	351425	453	21	0	0.413873
22	6569	84540	80177	278640	452	183.5	0	1.65549
23	6569	84540	68660	360865	451	184	0	0.413873
24	7365	4973	1	198390	6	4192	0	0.413873
25	8915	172944	182934	207329	100	206	0	0.413873
26	11394	88078	84089	6118	142	453	0	1.24162
27	11535	87937	88534	358621	142	97	0	0.413873
28	15242	15164	20237	346208	50	556	0	0.413873
29	19682	346763	332183	270304	556.5	447.5	0	1.65549
30	19682	346763	333067	144130	557	118	0	0.413873
31	19682	346763	332181	31725	554	342	0	0.413873
32	19682	346763	332652	358982	556	304	0	0.413873
33	20237	346208	358621	88534	556	97	0	0.413873
34	20237	346208	347586	200752	556	304.5	0	2.89711
35	20237	346208	359394	286975	556	386	0	0.413873
36	20237	346208	359359	359437	560	17	0	0.413873
37	23253	331581	332125	270775	251	248.5	0	3.72486
38	23253	331581	332522	32066	247.5	340	0	1.24162
39	23503	331831	325727	325775	252	23	0	0.413873
40	23503	331831	321431	41464	250.5	532	0	0.827746
41	30442	254842	258143	134427	281	721	0	0.827746
42	30722	255122	246766	206444	279	350	0	5.38035
43	30722	255122	247489	49240	281	187	0	0.413873
44	30938	271061	276619	113791	335	128	0	0.413873
45	30938	271061	278640	80177	335	184	0	2.48324
46	30938	271061	275107	171686	335	121	0	0.413873
47	31066	111724	110303	48899	85	286	0	0.413873
48	31102	271395	271228	140289	165	68	0	0.413873
49	31272	271395	265688	247706	335	221	0	0.413873
50	31272	271395	269570	67062	334	208	0	0.413873
51	31272	271395	265693	49244	335	174	0	0.413873
52	31272	271395	270573	234150	335	280	0	4.13873
53	31272	271395	270770	44602	335	154	0	1.65549
54	31272	271395	270775	332125	335.5	249	0	14.4856
55	31272	271395	269859	332627	335	445	0	0.413873
56	31272	271395	270573	234172	337	263	0	0.413873
57	31642	332638	332181	31725	119	342	0	0.413873
58	31642	332638	332183	270296	116	435	0	0.413873
59	31723	332181	346763	19682	360	557	0	0.413873
60	31725	332181	332912	234466	342	99	0	0.413873
61	31725	332181	332638	31642	342	116	0	0.413873
62	31725	332345	346763	19682	177	555	0	0.413873
63	31725	332181	332627	269859	342	445	0	6.2081
64	31725	332181	333115	358955	342	86	0	0.827746
65	31725	332181	334524	334930	342	41	0	0.413873
66	31725	332181	346763	19682	342	556	0	0.413873
67	31725	332181	332955	359300	342.5	313.5	0	2.06937
68	31726	332181	332627	269859	340	443	0	0.413873
69	32064	270199	265507	264071	341	175	0	4.5526
70	32064	270199	258638	49820	341	6590	0	0.413873
71	32064	270199	265507	50976	340.5	175.5	0	1.65549
72	32064	270199	257452	135193	341	767	0	0.413873
73	32064	270199	269570	67062	341	205.5	0	2.06937
74	32066	332522	331581	23253	342	251.5	0	0.827746
75	32066	332522	310698	128662	342	109	0	0.413873
76	32066	332528	331581	23253	348	251	0	0.413873
77	32066	332522	331877	271021	342	247	0	0.413873
78	32066	332522	331850	346727	342	38	0	0.413873
79	36362	143952	148720	277624	459	105	0	0.413873
80	36472	1956	6569	84540	147	444	0	0.413873
81	36473	196153	201050	347282	147	299	0	0.413873
82	36473	196153	206444	246766	145	349	0	0.413873
83	36641	333067	346763	19682	119	556	0	0.413873
84	36691	196066	206444	246766	74	350	0	0.413873
85	36760	144409	144008	333185	400	123	0	0.413873
86	36818	144409	134502	258143	458	667	0	0.413873
87	36818	144409	138910	258618	457	514	0	0.413873
88	36818	144409	143217	37508	464	11	0	0.413873
89	36818	144409	134427	258143	459	722.5	0	9.93295
90	41464	321431	332522	32066	538.5	343.5	0	1.24162
91	41464	321431	332955	359300	535.5	314.5	0	0.827746
92	41464	321431	331831	23503	537	251	0	3.31098
93	41464	321431	332125	270775	536.5	249.5	0	2.89711
94	41879	358917	358721	128290	77	102	0	0.413873
95	41889	358917	358722	286919	70	219	0	2.06937
96	41889	358917	358721	128290	70	109	0	0.413873
97	41958	358841	4193	194195	80	4202	0	0.413873
98	41999	321967	306969	288508	536	194	0	0.413873
99	41999	321967	310698	128662	538	109	0	0.413873
100	44602	270770	278640	80177	149	183	0	0.413873
101	44602	270770	281368	281439	159	4	0	0.413873
102	44602	270770	271023	331874	149	251	0	0.413873
103	44602	270770	271395	31272	154	335	0	1.24162
104	44602	270770	276619	113791	149	128	0	0.413873
105	44754	332020	331581	23253	149	251	0	0.827746
106	46624	46676	49185	110596	6	294	0	0.413873
107	49185	110596	98651	103026	286	14	0	0.413873
108	49185	110596	92664	92640	285	11	0	0.413873
109	49240	247489	255122	30722	186.5	279.5	0	1.24162
110	49244	265693	269775	66857	187	206	2.43487	4.96648
111	49422	247673	246766	206444	180.5	349.5	0	0.827746
112	49426	247673	247484	265867	182	186	0	0.413873
113	49426	247673	246766	206444	182	350	0	12.0023
114	49426	247673	234150	270573	186	282	0	0.413873
115	49426	247673	239101	239410	185	23	0	0.413873
116	49820	258638	269775	66857	6601	206	2.43487	0.413873
117	49820	258638	270852	234429	6589	280	0	0.827746
118	49820	258638	270199	32064	6593.5	341.5	0	0.827746
119	49820	258638	265896	247484	6595	219.5	0	2.06937
120	49820	258638	270304	332183	6592.5	447.5	0	9.10521
121	49820	258638	270837	234429	6652	264	0	0.413873
122	49820	258639	270304	332183	6584	447	0	0.413873
123	49820	258638	271395	31272	6588	335	0	0.413873
124	50976	265507	270199	32064	175	341.5	0	0.827746
125	50976	265507	265896	247484	175	223	0	0.413873
126	50976	265507	270304	332183	175.5	444.5	0	3.31098
127	50976	265507	270293	332183	176	436	0	0.413873
128	50976	265507	269775	66857	175.5	206	0	0.827746
129	50976	265507	271267	111724	175	85	0	0.413873
130	51255	265227	263789	239268	1444	126.5	0	0.827746
131	56409	265227	258129	139438	6603	506	0	4.13873
132	56409	265227	257452	135193	6593	751.5	0	3.72486
133	59228	162951	156786	156899	49	83	0	0.413873
134	60912	234125	214691	230704	79	45	0	0.413873
135	65547	73737	65547	73737	127	127	0	0.827746
136	65673	73611	79370	233642	127	148	0	0.413873
137	66857	269775	258638	49820	207	6600	0	0.413873
138	66857	269775	258129	139438	207	510	0	0.413873
139	66857	269775	265693	49244	206	184	0	3.31098
140	66857	269775	265507	50976	206	175	0	0.827746
141	67059	269570	270199	32064	203	341	0	0.413873
142	67062	269570	270304	332183	206.5	445.5	0	5.38035
143	67062	269570	271395	31272	206	335	0	0.413873
144	67062	269570	270918	44760	206	159	0	0.413873
145	67062	269570	269860	126286	205.5	82	0	0.827746
146	67062	269570	270199	32064	205.5	341	0	2.89711
147	67062	269570	270205	32064	207	346	0	0.413873
148	68660	360865	4193	194195	184.5	4196.5	0	1.24162
149	68660	360865	2100	144152	185	147	0	0.413873
150	68840	361049	358870	333027	183	88	0	0.413873
151	68844	361049	347282	201050	185	297	0	0.413873
152	68844	361049	358982	332652	185	308.5	0	1.24162
153	68844	361049	346208	20237	185.5	556.5	0	0.827746
154	68844	361049	358870	333027	185	89	0	0.413873
155	70871	30703	32066	332522	87.5	343.5	0	1.24162
156	70871	30703	36818	144409	87	457	0	0.413873
157	70957	30789	19682	346763	87	555	0	0.413873
158	73611	65673	50976	265507	127	175	0	0.413873
159	73737	65547	73737	65547	127	127	0	0.413873
160	79370	233642	247673	49426	148	185	0	0.413873
161	79370	233642	234429	270838	148	265	0	0.413873
162	80035	278436	271061	30938	62	335	0	0.827746
163	80096	278375	278640	80177	62	185	0	0.413873
164	80177	278640	270573	234150	183	280	0	0.827746
165	80177	278640	271061	30938	183.5	335.5	0	2.06937
166	80177	278640	276492	113664	183.5	128	0	1.24162
167	80177	278640	278375	80096	183	62	0	0.413873
168	80177	278640	270775	332125	184	248.5	0	1.24162
169	80177	278640	271062	30938	182	331	0	0.413873
170	80177	278640	270770	44602	183	149	0	0.827746
171	80360	278458	286808	128402	182	113	0	0.413873
172	80360	278458	288518	306969	184	204	0	0.413873
173	84089	6118	11535	87937	453.5	142	0	0.827746
174	84089	6118	20237	346210	451	554	0	0.413873
175	84089	6118	23503	331831	451	251	0	0.413873
176	84089	6118	20237	346208	452	554.5	0	1.65549
177	84089	6118	9013	173043	451	99	0	0.413873
178	84540	6569	1	198390	452.5	4177.5	0	4.13873
179	84540	6569	1956	144298	451	147	0	0.413873
180	87937	11535	6118	84089	142	457	0	0.827746
181	88078	11394	11621	161718	142	94	0	0.413873
182	88078	11394	23503	331831	144	253	0	0.827746
183	88534	358621	346208	20237	97	556	0	0.413873
184	93393	183492	198390	1	68	4197	0	0.413873
185	93850	235046	234984	20815	19	62	0	0.413873
186	97272	156823	156779	97508	44	19	0	0.413873
187	98576	44474	51150	265681	81	174	0	0.413873
188	98576	44474	49185	110596	80.5	290.5	0	1.24162
189	110303	48899	59276	162903	294	49	0	0.413873
190	110303	48899	49426	247673	294.5	186	0	1.65549
191	110596	49185	31725	332181	288.5	343	0	0.827746
192	110596	49185	44673	234232	288	88	0	0.413873
193	110596	49185	44602	270770	290.5	154	0	2.06937
194	110596	49185	41464	321431	291	536	0	4.13873
195	110596	49185	41464	321425	298	540	0	0.413873
196	110596	49185	30938	271061	287	335	0	0.413873
197	111640	271183	278640	80177	85	183	0	0.413873
198	111640	31150	19682	346763	85	556	0	0.413873
199	111724	271267	270775	332125	85	249	0	0.827746
200	111724	31066	32064	270200	85	343	0	0.413873
201	111724	31066	49426	247673	85	184	0	0.413873
202	111731	31066	32064	270199	92	341	0	0.413873
203	113664	276492	278640	80177	128	183	0	1.24162
204	113664	276492	286808	128402	128	108	0	0.827746
205	113786	276619	271061	30938	123	335	0	0.413873
206	113791	276619	271061	30938	128	334.5	0	0.827746
207	113791	276619	274990	171804	128	118	0	0.413873
208	113868	139506	144409	36818	17	458	0	0.413873
209	117407	115559	115471	121038	13	14	0	0.413873
210	121445	121464	113664	276492	9	129	0	0.413873
211	126367	269779	270199	32064	80	343	0	0.413873
212	127983	195966	201050	347282	73	294	0	0.413873
213	128290	358721	358916	286701	109	219	0	0.413873
214	128554	310805	306969	288518	109	205	0	0.413873
215	130231	229111	229512	82411	72	5	0	0.827746
216	130231	229111	229187	28949	72	44	0	0.413873
217	134427	258143	254995	344442	706	38	0	0.413873
218	134427	258143	247489	49240	724	187	0	0.413873
219	134427	258143	254842	30442	707.5	281	0	1.65549
220	134427	258143	246766	206444	722	349.5	0	2.48324
221	135193	257452	258618	138912	736	522	0	0.413873
222	135193	257452	265227	56409	750	6587	0	3.72486
223	135193	257452	270304	332183	743	447	0	0.827746
224	135193	257452	258618	138910	744.5	511.5	0	6.62197
225	135193	257452	265896	247484	740.5	222.5	0	1.24162
226	135193	257617	265227	56409	559	6582	0	0.413873
227	138910	258618	257452	135193	521	750.5	0	3.31098
228	138910	258619	258029	135193	517	115	0	0.413873
229	138910	258618	246766	206444	525	350	0	0.413873
230	138910	258618	243684	243638	513	15	0	0.413873
231	138911	258618	247489	49240	515	187	0	0.413873
232	139438	258122	270304	332183	511	446	0	0.413873
233	139438	258129	263905	239143	497	117	0	0.413873
234	139438	258129	265227	56409	507	6590.5	0	1.65549
235	140353	271295	270573	234150	65	279	0	0.413873
236	143947	36362	41999	321967	462.5	536	0	2.06937
237	144130	333067	346763	19682	119	556	0	1.24162
238	144152	196297	195966	127983	145	73	0	0.413873
239	144298	1956	6569	84540	145	452	0	0.413873
240	144298	196153	206444	246766	147	349	0	0.413873
241	144409	36818	30938	271061	452.5	333.5	0	8.27746
242	144409	36818	31528	332520	458	118	0	0.413873
243	144409	36818	30933	271061	457	340	0	0.413873
244	144409	36818	31725	332181	455.5	342.5	0	9.93295
245	144409	36818	31066	111724	457	85	0	0.413873
246	144409	36818	32869	37632	456	17	0	0.413873
247	148615	277728	270573	234150	105	280	0	0.413873
248	148615	277728	273278	183791	106	59	0	0.413873
249	148615	277728	271061	30938	106	335	0	0.413873
250	148615	277728	270770	44602	106	157	0	0.413873
251	149444	149387	127911	1841	7	73	0	0.413873
252	151460	104102	110596	49185	8	286	0	0.413873
253	153245	155645	153245	155645	12	12	0	0.413873
254	156879	282073	282032	156806	36	26	0	0.413873
255	161584	23847	23952	222702	58	95	0	0.413873
256	161584	23847	23952	222705	59	98	0	0.827746
257	161625	11528	20237	346208	94	557	0	0.413873
258	162903	59276	49820	258638	49	6597	2.43487	0
259	165832	207225	207534	182729	106	205	0	0.413873
260	165832	207225	207546	182729	108	218	0	0.413873
261	165939	207332	194195	4193	108	4199	0	0.827746
262	165939	207332	196153	36473	108	148	0	0.413873
263	165942	308118	306969	288518	193	205	0	0.827746
264	166134	307926	321967	41999	193	539	0	0.413873
265	166134	307926	321966	41999	192	538	0	0.413873
266	168362	137212	137634	138295	71	16	0	0.413873
267	171804	274990	278640	80177	118	183	0	0.413873
268	172944	8915	20237	346208	100	558	0	0.413873
269	173043	9013	6118	84089	99	451.5	0	1.24162
270	182729	207534	200752	347586	206	305	0	0.413873
271	183750	130123	130231	229111	48	72	0	0.413873
272	185351	23837	23952	222705	81	98	0	2.06937
273	187264	187240	198390	1	10	4207	0	0.413873
274	190477	38202	30938	271061	9	335	0	0.413873
275	194195	4193	362073	50954	4192	133	0	0.413873
276	194195	4193	362083	264093	4195	118	0	0.827746
277	194195	4193	361275	361303	4198	8	0	0.413873
278	195001	305396	308118	165942	82	194	0	0.413873
279	196066	144080	134427	258143	74	722.5	0	0.827746
280	196139	144007	144298	1956	74	148	0	0.413873
281	196139	144007	144298	196153	74	147	0	0.413873
282	196139	36764	30938	271061	74	335	0	0.827746
283	196139	144012	144298	196153	69	148	0	0.413873
284	196153	144298	144007	196139	146	74.5	0	1.24162
285	196153	144298	134427	258143	146.5	718.5	0	2.06937
286	196153	144298	144007	1942	147	74	0	0.413873
287	196153	36473	41999	321967	146	537.5	0	2.89711
288	196297	36619	30938	271061	145	335	0	2.06937
289	196297	36619	31725	332181	147	343.5	0	0.827746
290	196297	36619	31066	111724	147	85	0	0.413873
291	196297	36619	31528	332520	145	118	0	0.413873
292	196297	36571	31725	332181	97	342	0	0.413873
293	198390	1	10017	10088	4194	11	0	0.413873
294	198390	1	11535	87937	4193	142	0	0.413873
295	198390	1	9013	173043	4192	99	0	0.413873
296	198390	1	6569	84540	4201	452.5	0	3.31098
297	200752	347586	346208	20237	302.5	556	0	2.89711
298	200752	347586	332183	270304	305	446	0	0.413873
299	200752	347586	333067	144130	305	119	0	0.413873
300	206441	246766	258618	138910	352	533	0	0.413873
301	206444	246766	257553	134427	350	102	0	0.413873
302	206444	246766	247673	49426	350	185	0	14.4856
303	206444	246766	258618	138910	349	524	0	0.413873
304	206444	246766	258143	134427	350.5	708	0	2.06937
305	206444	246766	258028	134427	351	579	0	0.413873
306	206444	246766	248094	84529	348	8	0	0.413873
307	206444	246766	255122	30722	350.5	281.5	0	4.13873
308	206444	246766	247706	265688	350	214.5	0	2.06937
309	206478	307719	308118	165942	249	193	0	0.413873
310	206724	307967	306969	288518	246	204	0	0.413873
311	207151	307170	308118	165942	147	193	0	0.413873
312	207534	182729	198390	1	206	4203	0	0.413873
313	208077	208045	194195	4193	6	4218	0	0.413873
314	216155	344446	344405	255032	40	38	0	0.413873
315	222608	23851	30722	255122	102	281	0	0.413873
316	222639	185417	183492	93393	67	68	0	0.413873
317	222705	23952	23847	161584	98	59	0	0.413873
318	222705	23952	23837	185351	98	81	0	0.827746
319	224387	286286	285128	223469	37	63	0	0.413873
320	233789	79223	80360	278458	148	182	0	0.413873
321	233789	79223	84540	6569	148.5	451.5	0	1.24162
322	234150	270573	271023	331877	280	249	0	0.413873
323	234150	270573	271395	31272	280.5	335.5	0	2.89711
324	234150	270573	278640	80177	280	183.5	0	1.24162
325	234150	270573	276619	113791	281	128	0	0.413873
326	234150	270573	270918	44760	280	159	0	0.413873
327	234227	331954	331581	23253	78	251	0	0.413873
328	234368	287096	286975	332814	110	110.5	0	2.06937
329	234368	287096	286975	359129	111	112	0	0.827746
330	234429	270852	269570	67062	280.5	206	0	1.65549
331	234429	270852	265507	264071	281.5	176	0	0.827746
332	234429	270852	258638	49820	279	6585.5	0	1.24162
333	234429	270852	269859	332627	280	445	0	0.413873
334	234429	270852	269779	126367	280	82	0	0.413873
335	234429	270852	265688	247706	280	215.5	0	0.827746
336	234477	359028	359394	286989	110	389	0	0.413873
337	234984	20815	6118	84089	62	452	0	0.413873
338	239268	263789	270852	234429	127	281	0	0.413873
339	239268	263789	265227	51255	126	1448.5	0	0.827746
340	241163	178349	172944	8915	21	100	0	0.413873
341	243698	243649	233323	233198	12	14	0	0.413873
342	246766	206444	202234	202038	350	25	0	0.413873
343	246766	206444	194195	4193	349.5	4196.5	0	4.5526
344	246766	206444	200752	347586	351	306	0	0.413873
345	247115	206095	207332	165939	350.5	108	0	0.827746
346	247484	265896	258638	49820	219	6585.5	0	0.827746
347	247484	265896	265507	50976	212.5	175	0	1.65549
348	247673	49426	36473	196153	185	147	0	0.413873
349	247673	49426	41465	321431	184	535	0	0.413873
350	247673	49426	41879	358917	185	77	0	0.413873
351	247673	49426	30939	271061	184	334	0	0.413873
352	247673	49426	48899	110303	185	294.5	0	1.24162
353	247673	49426	41464	321431	185.5	535.5	0	3.31098
354	247706	265688	270918	44760	223	159	0	0.413873
355	247706	265688	270199	32064	225	343	0	0.413873
356	247706	265688	269775	66857	222	208	0	0.413873
357	247706	265688	270304	332183	213.5	447.5	0	1.65549
358	252852	274838	270573	234150	15	280	0	0.413873
359	254842	30442	32066	332522	281	342	0	0.827746
360	254842	30442	32064	270199	281	341	0	0.827746
361	254842	30442	36818	144409	281	457	0	1.24162
362	255122	30722	19682	346763	282	555	0	2.48324
363	255122	30722	7987	183875	281	33	0	0.413873
364	257452	135193	128554	310805	767	108	0	0.413873
365	258129	139438	134427	258143	507	704.5	0	1.24162
366	258143	134427	144409	36818	708.5	458.5	0	7.44971
367	258143	134427	144080	196066	732	74	0	0.827746
368	258143	134427	139438	258129	707.5	511.5	0	2.48324
369	258143	134427	147276	363394	699	11	0	0.413873
370	258143	134427	144298	1956	743	147	0	0.413873
371	258143	134427	143278	167096	726	27	0	0.413873
372	258143	134427	144298	196153	707.5	146	0	1.65549
373	258143	134427	144130	333067	725.5	119	0	3.31098
374	258143	134964	144130	333067	229	119	0	0.413873
375	258618	138910	144409	36818	521	453	0	0.413873
376	258618	138910	144130	333067	525	119	0	0.413873
377	262659	76418	84540	6569	14	451	0	0.413873
378	264071	265507	270852	234429	175	279	0	0.413873
379	264071	265507	270304	332183	175.5	446.5	0	3.72486
380	264071	265507	271395	31272	175	335	0	0.413873
381	264071	265507	270199	32064	175.5	341	0	2.48324
382	264071	265507	265896	247484	175	209	0	0.413873
383	264093	362083	4193	194195	118	4192	0	0.827746
384	265227	56409	48899	110303	6588	296	0	0.413873
385	265227	56409	41464	321431	6588.5	536	2.43487	0.827746
386	265507	264071	257452	135193	175	769	0	0.413873
387	265507	264071	258129	139438	175	509	0	0.413873
388	265688	247706	246766	206444	213.5	350.5	0	1.24162
389	265693	49244	67062	269570	183	206	7.3046	2.89711
390	265896	247484	255122	30722	218	280.5	0	0.827746
391	266656	266593	258638	49820	18	6586	0	0.413873
392	269570	67060	49244	265693	204	183	2.43487	0
393	269570	67062	49244	265693	205.5	183	4.86973	2.89711
394	269775	66857	68844	361049	206	185	0	0.827746
395	269859	332627	332181	31725	445	342	0	2.48324
396	270197	31544	36818	144409	102	457	0	0.413873
397	270199	32064	19682	346763	341	556	0	1.24162
398	270199	32064	30938	271061	342	336	0	4.13873
399	270199	32064	31528	332520	341	118	0	0.413873
400	270199	32060	30938	271061	339	337	0	0.413873
401	270199	32064	30783	84542	342	71	0	0.413873
402	270304	332183	346763	19682	446	555.5	0	1.65549
403	270304	332183	333115	358953	447	84	0	0.413873
404	270304	332183	332912	234466	446	99	0	0.413873
405	270304	332183	347586	200752	446	305	0	0.413873
406	270304	332183	334970	334483	446	42	0	0.413873
407	270304	332183	333115	358955	446	86	0	0.413873
408	270304	332183	332955	359300	446	319.5	0	1.65549
409	270573	234150	234466	332912	279	99	0	0.413873
410	270770	44602	49185	110596	154	286.5	0	1.24162
411	270775	332125	331581	23253	249.5	251.5	0	1.65549
412	270775	332125	321431	41465	250	538	0	0.413873
413	270852	234429	233642	79370	280	148	0	0.827746
414	271023	331880	332955	359300	245	320	0	0.413873
415	271023	331877	346763	19682	248	556	0	0.827746
416	271023	331877	332912	234466	249	100	0	0.413873
417	271061	30938	31642	332638	334	119	0	0.413873
418	271061	30938	32064	270199	336.5	341.5	0	4.96648
419	271061	30938	32066	332522	334	342	0	7.86359
420	271061	30938	41999	321967	334.5	537.5	0	3.31098
421	271061	30937	41999	321967	341	542	0	0.413873
422	271061	30938	36818	144409	335	459.5	0	13.2439
423	271061	30938	49426	247673	335.5	185	0	0.827746
424	271061	30938	36619	2100	335	145.5	0	0.827746
425	271061	30938	36619	196297	335	146	0	1.24162
426	271395	31272	23851	222608	335	98	0	0.413873
427	271649	280431	276492	113664	16	128	0	0.413873
428	274990	171804	165942	308118	118	192	0	0.413873
429	278458	80360	60912	234125	183	78	0	0.413873
430	278458	80360	79223	233789	184	148	0	0.413873
431	278640	80177	84540	6569	182.5	452	0	1.24162
432	278640	80177	88078	11394	183	142	0	0.413873
433	278640	80177	88534	358621	186	97	0	0.413873
434	282075	97234	79223	233789	73	148	0	0.413873
435	284251	358607	346208	20237	119	557	0	0.413873
436	285190	223531	214206	213904	63	18	0	0.413873
437	285190	223531	214759	214576	63	34	0	0.413873
438	286701	358916	358721	128290	221	111.5	0	1.65549
439	286701	358916	346208	20237	198	556	0	0.413873
440	286919	358722	358917	321542	218.5	70	0	2.06937
441	286919	358722	358917	41889	219	70	0	0.413873
442	286919	358722	362199	50837	202	117	0	0.413873
443	286919	358722	361049	68844	202	186	0	0.413873
444	286975	332666	332955	359280	262	290	0	0.413873
445	287085	332924	332183	270304	111	445	0	0.413873
446	287434	359016	359494	287450	460	55	0	0.413873
447	288518	306969	307967	206724	204	247	0	0.413873
448	298353	202646	206444	246766	158	350	0	0.413873
449	298510	202834	196153	144298	189	147	0	0.413873
450	298745	270940	270573	234150	18	282	0	0.413873
451	298745	332042	331581	23253	17	250	0	0.413873
452	301946	301875	307174	288315	43	206	0	0.413873
453	306969	288518	286975	359394	204	386	0	0.413873
454	306969	288518	271061	30938	206	335	0	0.413873
455	307174	288315	307174	288315	206	206	0	0.413873
456	307174	288315	307164	288315	207	197	0	0.413873
457	307719	206478	207534	182729	249	206	0	0.413873
458	307926	166134	165832	207225	194	108	0	0.413873
459	307967	206724	194195	4193	247.5	4208.5	0	1.24162
460	307967	206724	206095	247115	247	350.5	0	0.827746
461	317307	317179	317283	317179	99	76	0	0.413873
462	321431	41464	50954	362083	538	118	0	0.413873
463	321431	41464	49185	110596	535	292.5	0	5.38035
464	321431	41464	44754	332020	535	154	0	1.24162
465	321431	41464	49426	247673	537	185.5	0	2.06937
466	321431	41464	44554	98656	536	81	0	0.413873
467	321431	41464	56409	265227	536.5	6587.5	2.43487	0.413873
468	321542	358917	358722	286919	69.5	218.5	0	2.06937
469	321951	322001	332125	270775	9	249	0	0.413873
470	321966	41999	36362	143947	536	463.5	0	0.827746
471	321966	41999	36473	196153	535	147	0	0.413873
472	321967	41999	31725	332181	536	341.5	0	2.89711
473	321967	41999	36641	333067	536	118	0	0.413873
474	321967	41999	36473	1956	539	147	0	0.413873
475	321967	41999	36362	143947	537	463	0	0.827746
476	321967	41999	30938	271061	539.5	338	0	6.2081
477	321967	41996	31725	332181	534	342	0	0.413873
478	321967	41999	23851	222608	538	97	0	0.413873
479	321967	41999	36473	196153	535	147.5	0	0.827746
480	324155	361945	4193	194195	16	4197	0	0.413873
481	324311	324671	332125	270775	20	251	0	0.413873
482	331831	23503	19682	346763	251.5	557.5	0	4.96648
483	331874	271023	270770	44602	255	153	0	1.65549
484	331877	271023	270573	234150	249.5	280.5	0	1.65549
485	331880	271023	270764	44602	241	150	0	0.413873
486	332020	44754	41464	321431	154	537	0	0.413873
487	332020	44752	44474	98576	152	81	0	0.413873
488	332125	270775	271267	111724	249	85	0	0.413873
489	332125	270775	273336	183849	249	59	0	0.413873
490	332125	270778	271395	31272	246.5	335.5	0	0.827746
491	332125	270775	288668	238442	249	50	0	0.413873
492	332125	270775	286808	128402	251	109	0	0.413873
493	332125	270775	278640	80177	249	183	0	2.48324
494	332125	270775	271395	31272	248	335.5	0	6.2081
495	332181	31723	44754	332020	345	154	0	0.413873
496	332181	31725	36619	2100	342	147	0	0.413873
497	332181	31725	41999	321967	342.5	538	0	3.31098
498	332181	31725	36818	144409	343	460.5	0	14.4856
499	332181	31725	36619	196297	342	145	0	0.827746
500	332181	31725	36764	196139	342	74	0	0.413873
501	332181	31726	36818	144409	342	458	0	0.413873
502	332183	270304	265507	50976	446	176.5	0	2.89711
503	332183	270304	263897	265681	446	176	0	0.413873
504	332183	270304	269572	67062	448	205	0	0.413873
505	332183	270304	265688	247706	446	216.5	0	2.06937
506	332183	270304	265693	49244	447	180	0	0.413873
507	332183	270304	265688	247705	445	207	0	0.413873
508	332183	270304	263789	239268	442	126	0	0.413873
509	332183	270304	269835	332212	445	3	0	0.413873
510	332183	270304	269570	67062	445	205.5	0	4.5526
511	332183	270304	265507	264071	445.5	175	0	4.5526
512	332183	270293	265688	247706	435	220	0	0.413873
513	332183	270304	264093	362083	446	118	0	0.827746
514	332183	270304	258638	49820	447.5	6591	0	9.51908
515	332184	270304	258639	49820	451	6627	0	0.413873
516	332323	332323	335643	87851	44	23	0	0.413873
517	332520	31528	32066	332522	118	343	0	0.413873
518	332520	31528	32064	270199	118	343	0	0.413873
519	332520	31520	32064	270199	123	341.5	0	0.827746
520	332520	31528	36818	144409	118	457	0	0.413873
521	332520	31528	41999	321967	118	537	0	0.413873
522	332522	32066	30442	254842	343	281	0	0.827746
523	332522	31990	30937	271061	267	336	0	0.413873
524	332522	32066	23253	331581	343	251	0	0.413873
525	332522	32066	30938	271061	342	336	0	11.5884
526	332522	32066	31528	332520	342	118	0	0.413873
527	332522	32066	19682	346763	341.5	555.5	0	0.827746
528	332627	269859	270852	234429	446	280	0	0.413873
529	332627	269859	276619	113791	443	127	0	0.413873
530	332638	31642	30938	271061	116	335	0	0.413873
531	332652	358982	361049	68844	304	185	0	0.413873
532	332652	358982	1929	321475	313	61	0	0.413873
533	332652	358982	4193	194195	304	4196	0	1.65549
534	332666	358982	359394	286975	290.5	373.5	0	0.827746
535	332814	286975	287096	234368	111	110	0	3.31098
536	332851	270634	269570	67062	62	206	0	0.413873
537	332851	270634	258638	49820	62	6579	0	0.413873
538	333027	358870	4193	194195	89	4202	0	0.413873
539	333067	144130	134443	258143	117	689	0	0.413873
540	333067	144130	134427	258143	119.5	728.5	0	2.89711
541	333067	144115	134427	258143	109	723	0	0.413873
542	333067	36641	41999	321967	119	537	0	0.413873
543	333067	144130	134636	258143	119	538	0	0.413873
544	346208	20237	11528	161625	556	94	0	0.413873
545	346208	20237	11394	88078	556.5	142	0	1.65549
546	346208	20237	6118	84089	556	452	0	3.72486
547	346763	19682	23503	331831	556	252.5	0	5.79422
548	346763	19682	20815	234984	557	62	0	0.413873
549	346763	19682	31150	111640	556	85	0	0.413873
550	346763	19682	32064	270199	557	341	0	0.827746
551	346763	19682	23952	222705	555	102	0	1.24162
552	346763	19682	31525	287117	556	195	0	0.413873
553	346763	19682	30722	255122	557.5	281	0	2.89711
554	346763	19682	36818	144409	556	458	0	0.413873
555	346763	19682	31642	332638	557	116	0	0.413873
556	346763	19682	31272	271395	556	335	0	0.827746
557	347282	201050	194195	4193	299	4197	2.43487	1.24162
558	347282	201050	196153	144298	299	148	0	0.413873
559	347282	201050	194922	305475	299	80	0	0.413873
560	347284	201050	194195	4193	303	4195	0	0.413873
561	347586	200752	207534	182729	305	205	0	0.413873
562	347586	200752	206444	246766	307.5	349.5	0	0.827746
563	354776	202980	194195	4193	48	4201	0	0.413873
564	358607	284251	287377	359016	119	377	0	0.413873
565	358621	88534	80035	278436	97	62	0	0.413873
566	358621	88534	80177	278640	97	183	0	0.413873
567	358621	88534	84089	6118	97.5	455	0	1.65549
568	358917	41879	49426	247673	77	185	0	0.413873
569	358955	333115	332652	358982	86	304	0	0.413873
570	358955	333115	332181	31725	86	342	0	0.827746
571	358955	333115	332183	270304	86	446	0	0.827746
572	358982	332652	333115	358955	308.5	86	0	1.24162
573	359129	286975	287096	234368	114	113	0	0.827746
574	359300	332955	332183	270303	319	445	0	0.413873
575	359300	332955	331581	23253	319	251	0	0.413873
576	359300	332955	332181	31725	314	342.5	0	2.89711
577	359300	332955	332177	270304	320	452	0	0.413873
578	359300	332955	332183	270304	312.5	445.5	0	2.89711
579	360865	68660	73737	65547	186	127	0	0.413873
580	362083	50954	41464	321431	120	536	0	0.413873
581	362083	50954	48899	110303	119.5	295	0	0.827746
582	362083	264093	270852	234429	117	280	0	0.413873
583	362083	264093	265896	247484	119	216	0	0.413873
584	362083	264093	270304	332183	116	447	0	0.413873
585	362199	264210	257452	135193	117	736	0	0.413873
586	365562	8519	365562	8519	32	32	0	0.413873
a. Reads from different msh1 individuals are merged. Read counts are normalized to 10000 total reads. b. index: used to track the original order of the outputs. c. se1, subject end for Alignment 1; ss2, subject start for Alignment 2, se2, subject end for Alignment 2; ss3, subject start for Alignment 3.
