## Supplemental Tables for "Long-read sequencing characterizes mitochondrial and plastid genome variants in Arabidopsis *msh1* mutants": Table_S21-S24.xlsx

### Sheet: Table S21
Table S21 Mapping statistics of for PacBio CLR reads of in individual plants
Sample	Nucleus_reads			Plastid_reads			Mito_reads			Unmapped_reads		Total_reads		Mapping_ratio
	number	total_bases	coverage	number	total_bases	coverage	number	total_bases	coverage	number	total_bases	number	total_bases	mito	plastid	total
An-1	1000913	7391636536	62.4437	218103	1601508883	10367.2	30443	220239263	598.789	169636	358819985	1419095	9572204667	0.0230082	0.167308	0.962514
C24	699660	4496024016	38.187	200929	1300222118	8416.82	30379	184499798	501.62	95073	186959413	1026041	6167705345	0.0299138	0.210811	0.969687
Cvi-0	888084	6809607851	57.5601	301830	2320704810	15022.8	40056	300142714	816.031	128060	255306558	1358030	9685761933	0.030988	0.2396	0.973641
Eri-1	875466	6072650002	51.5997	311902	2173345620	14068.9	25364	174033046	473.163	151940	316949838	1364672	8736978506	0.0199191	0.248753	0.963723
Kyoto	867028	6676715763	56.1865	285052	2188765554	14168.7	36459	270353113	735.039	124085	236237750	1312624	9372072180	0.0288467	0.233541	0.974793
Ler	874724	6185425910	52.187	232454	1641830189	10628.2	30677	208081254	565.733	116190	239648872	1254045	8274986225	0.0251458	0.198409	0.971039
Sha	470501	4761100426	40.2102	224602	1915296768	12398.4	27926	235315131	639.777	130926	159908666	853955	7071620991	0.033276	0.270843	0.977387

### Sheet: Table S22
Table S22 Statistics of corrected PacBio CLR reads used for metaFlye assembly of mt genomes
sample	number	total_bases	min	average	max	N50	pseudo_master_cycle_size
Col-0	14381	244613843	605	17009.5	95932	25431	NA
An-1	27999	192976756	395	6892.3	40359	9802	351157
C24	27147	164942629	315	6075.9	35292	8926	367176
Cvi-0	36934	268455018	373	7268.5	45065	10526	351277
Eri-1	23267	154727291	379	6650.1	32625	9337	368898
Kyoto	33655	246550723	335	7325.8	36141	10697	350267
Ler	27960	187439393	382	6703.8	38995	9579	345701
Sha	25702	213070888	338	8290.1	60152	12505	339841

### Sheet: Table_S23
Table S23 Blastn results of for mt large repeats in mt genomes
accession	strand	qs	qe	ss	se
Col-0	Plus	1	4193	194198	198390
Col-0	Minus	49820	56409	265227	258638
Eri-1	Plus	1	4175	234573	238747
Eri-1	Minus	117592	124814	306226	299004
C24	Plus	1	4198	232796	236993
C24	Minus	117616	124836	304512	297292
Cvi-0	Minus	1	4181	91344	87164
An-1	Minus	1	4182	268178	263997
Ler	Minus	1	4182	262718	258537
Kyoto	Plus	1	4193	202289	206481
Sha	Plus	1	4185	256256	260440
Sha	Minus	244926	245950	319109	318085
a. qs, query start; qe, query end; ss, subject start; se, subject end

### Sheet: Table_S24
Table S24 Blastn results of for syntenic relationships of in mt genomes
query	subject	strand	qs	qe	ss	se	q_length	AO_length	rearrangement	repeat	insertion/deletion size (bp)	gene_loss
Col-0	Eri-1	Plus	19	36818	1	36799	36800
Col-0	Eri-1	Minus	36362	49426	319108	306059	13065	457	intermediate-sized repeat	C-2
Col-0	Eri-1	Plus	49820	67062	118225	135467	17243	-393	large deletion	between V-1 and Large1-1	393	misassembly
Col-0	Eri-1	Minus	66857	144409	113889	36343	77553	206	intermediate-sized repeat	Q-1
Col-0	Eri-1	Plus	143947	194199	318646	368898	50253	463	intermediate-sized repeat	C-1
Col-0	Eri-1	Plus	194216	265857	234573	306223	71642	-16	artifacts
Col-0	Eri-1	Minus	258638	269775	124814	113684	11138	7220	large repeat	Large1-2+V-3
Col-0	Eri-1	Plus	269570	277633	135262	143325	8064	206	intermediate-sized repeat	Q-2
Col-0	Eri-1	Plus	277624	277728	323314	323419	105	10	large insertion	between a 10-bp microhomology and a 59-bp repeat within HNR7-2	1105	no gene loss
Col-0	Eri-1	Plus	277670	367808	144431	234570	90139	59
Col-0	C24	Plus	1	36818	1	36818	36818
Col-0	C24	Minus	36362	49426	317388	304346	13065	457	intermediate-sized repeat	C-2
Col-0	C24	Plus	49820	67062	118248	135491	17243	-393	large deletion	between V-1 and Large1-1	393	misassembly
Col-0	C24	Minus	66857	144409	113914	36362	77553	206	intermediate-sized repeat	Q-1
Col-0	C24	Plus	143947	194197	316926	367176	50251	463	intermediate-sized repeat	C-1
Col-0	C24	Plus	194195	265859	232792	304512	71665	3	artifacts
Col-0	C24	Minus	258638	269775	124837	113709	11138	7222	large repeat	Large1-2+V-3
Col-0	C24	Plus	269570	277633	135286	143349	8064	206	intermediate-sized repeat	Q-2
Col-0	C24	Plus	277624	277728	321594	321699	105	10	large insertion	between a 10-bp microhomology and a 59-bp repeat within HNR7-2	1105	no gene loss
Col-0	C24	Plus	277670	331366	144455	198152	53697	59
Col-0	C24	Minus	331581	331831	23503	23253	251	-214	large insertion	between a pair of 9-bp microhomology	1790	no gene loss
Col-0	C24	Minus	331833	331887	20254	20201	55	-1
Col-0	C24	Plus	331874	332020	308999	309154	147	14
Col-0	C24	Plus	331877	332125	136491	136739	249	144
Col-0	C24	Minus	332181	332522	32066	31725	342	-55
Col-0	C24	Plus	332183	332627	135575	136020	445	340
Col-0	C24	Minus	332520	332638	31642	31528	119	108
Col-0	C24	Minus	332652	332955	224287	223969	304	-13
Col-0	C24	Minus	333027	333115	223942	223857	89	-71
Col-0	C24	Plus	333157	367808	198144	232795	34652	-41
Col-0	Cvi-0	Minus	10	4191	91345	87164	4182
Col-0	Cvi-0	Plus	11	30722	1	30712	30712	4181	large repeat	Large2-1
Col-0	Cvi-0	Plus	30703	30789	204726	204812	87	20	large insertion	between I-1 and H-1	1002	ORF315, ORF131
Col-0	Cvi-0	Plus	30783	30846	191077	191136	64	7
Col-0	Cvi-0	Plus	30844	30881	191109	191147	38	3
Col-0	Cvi-0	Minus	30938	31272	244744	244410	335	-56
Col-0	Cvi-0	Plus	31324	31525	261535	261730	202	-51
Col-0	Cvi-0	Plus	31528	31642	126521	126639	115	-2
Col-0	Cvi-0	Plus	31725	36818	126637	131730	5094	-82
Col-0	Cvi-0	Minus	36362	41999	301487	295849	5638	457	intermediate-sized repeat	C-2
Col-0	Cvi-0	Minus	41464	144409	234213	131274	102946	536	intermediate-sized repeat	B-1
Col-0	Cvi-0	Plus	143947	194199	301025	351277	50253	463	intermediate-sized repeat	C-1
Col-0	Cvi-0	Minus	194207	255122	91345	30432	60916	-7	large repeat	Large2-2
Col-0	Cvi-0	Minus	257452	258143	141256	140490	692	-2329	large insertion	between I-2 and L-1	15652	ORF106B, ORF152B, ORF106A, trnS, atp6-2, ORF262
Col-0	Cvi-0	Minus	258129	258618	136773	136245	490	15
Col-0	Cvi-0	Plus	258638	265227	219274	225863	6590	-19
Col-0	Cvi-0	Plus	265507	265681	224533	224707	175	-279
Col-0	Cvi-0	Minus	265688	265896	38070	37848	209	-6
Col-0	Cvi-0	Minus	269570	269775	208826	208621	206	-3673
Col-0	Cvi-0	Minus	269779	269860	149397	149316	82	-3
Col-0	Cvi-0	Minus	269859	270304	126976	126532	446	2
Col-0	Cvi-0	Plus	270573	270852	51124	51403	280	-268
Col-0	Cvi-0	Plus	270770	270918	230923	231081	149	83
Col-0	Cvi-0	Plus	270775	277633	244124	250982	6859	144
Col-0	Cvi-0	Plus	277624	277728	305693	305798	105	10	large insertion	between a 10-bp microhomology and a 59-bp repeat within HNR7-2	1105	no gene loss
Col-0	Cvi-0	Plus	277670	321967	252088	296385	44298	59
Col-0	Cvi-0	Plus	321431	332125	233678	244372	10695	537	intermediate-sized repeat	B-2
Col-0	Cvi-0	Minus	332181	367808	126978	91346	35628	-55	large insertion	between L-2 and H-3	55	no gene loss
Col-0	An-1	Plus	1	4183	263996	268178	4183
Col-0	An-1	Minus	4191	30722	351157	324626	26532	-7	artifacts
Col-0	An-1	Minus	30703	30789	140817	140731	87	20	large insertion	between I-1 and H-1	1002	ORF315, ORF131
Col-0	An-1	Minus	30783	30853	154466	154402	71	7
Col-0	An-1	Minus	30844	30887	154434	154390	44	10
Col-0	An-1	Plus	30938	31272	100846	101180	335	-50
Col-0	An-1	Minus	31324	31531	84055	83854	208	-51
Col-0	An-1	Plus	31528	31642	39355	39473	115	4
Col-0	An-1	Plus	31725	41999	39471	49741	10275	-82
Col-0	An-1	Plus	41464	46645	111376	116557	5182	536	intermediate-sized repeat	B-1
Col-0	An-1	Plus	46645	156837	116505	226697	110193	1	NHEJ
Col-0	An-1	Plus	156817	156868	226646	226697	52	21	tandem repeats
Col-0	An-1	Minus	156818	156914	167125	167027	97	51
Col-0	An-1	Plus	156848	255122	226646	324906	98275	67
Col-0	An-1	Plus	257452	258143	204287	205053	692	-2329	large insertion	between I-2 and L-1	15652	ORF106B, ORF152B, ORF106A, trnS, atp6-2, ORF262
Col-0	An-1	Plus	258129	258618	208770	209298	490	15
Col-0	An-1	Minus	258638	265227	126269	119680	6590	-19
Col-0	An-1	Minus	265507	265681	121010	120836	175	-279
Col-0	An-1	Plus	265688	265896	317268	317490	209	-6
Col-0	An-1	Plus	269570	269775	136717	136922	206	-3673
Col-0	An-1	Plus	269779	269860	196146	196227	82	-3
Col-0	An-1	Minus	269859	270304	39810	39366	446	2
Col-0	An-1	Minus	270573	270852	304214	303935	280	-268
Col-0	An-1	Minus	270770	270918	114672	114514	149	83
Col-0	An-1	Minus	270775	277633	101466	94608	6859	144
Col-0	An-1	Plus	277624	277728	218475	218580	105	10	large insertion	between a 10-bp microhomology and a 59-bp repeat within HNR7-2	1105	no gene loss
Col-0	An-1	Minus	277670	321967	93502	49205	44298	59
Col-0	An-1	Minus	321431	332125	111911	101218	10695	537	intermediate-sized repeat	B-2
Col-0	An-1	Minus	332181	367808	39812	4185	35628	-55	large insertion	between L-2 and H-3	55	no gene loss
Col-0	Ler	Minus	1	4183	4183	1	4183
Col-0	Ler	Minus	4192	30722	345701	319171	26531	-8	artifacts
Col-0	Ler	Minus	30703	30789	135294	135208	87	20	large insertion	between I-1 and LL-1	5920	ORF315, ORF131
Col-0	Ler	Minus	30783	30853	148943	148879	71	7
Col-0	Ler	Minus	30844	30887	148911	148867	44	10
Col-0	Ler	Plus	30938	31272	95270	95604	335	-50
Col-0	Ler	Minus	31324	31531	78479	78278	208	-51
Col-0	Ler	Minus	36362	36824	208746	208284	463	-4830
Col-0	Ler	Plus	36641	41999	38807	44166	5359	184
Col-0	Ler	Plus	41464	255122	105801	319451	213659	536	intermediate-sized repeat	B-1
Col-0	Ler	Plus	257452	258143	198764	199530	692	-2329	large insertion	between I-2 and L-1	15652	ORF106B, ORF152B, ORF106A, trnS, atp6-2, ORF262
Col-0	Ler	Plus	258129	258618	203247	203775	490	15
Col-0	Ler	Minus	258638	265227	120746	114157	6590	-19
Col-0	Ler	Minus	265507	265681	115487	115313	175	-279
Col-0	Ler	Plus	265688	265896	311813	312035	209	-6
Col-0	Ler	Plus	269570	269775	131194	131399	206	-3673
Col-0	Ler	Plus	269779	269860	190623	190704	82	-3
Col-0	Ler	Minus	270573	270852	298759	298480	280	-712
Col-0	Ler	Minus	270770	270918	109097	108939	149	83
Col-0	Ler	Minus	270775	277633	95890	89032	6859	144
Col-0	Ler	Plus	277624	277728	212952	213057	105	10	large insertion	between a 10-bp microhomology and a 59-bp repeat within HNR7-2	1105	no gene loss
Col-0	Ler	Minus	277670	321967	87926	43630	44298	59
Col-0	Ler	Minus	321431	332125	106336	95642	10695	537	intermediate-sized repeat	B-2
Col-0	Ler	Plus	332652	332955	12692	13010	304	-526	large insertion	between L-2 and LL-3	944	no gene loss
Col-0	Ler	Plus	333027	333115	13037	13122	89	-71
Col-0	Ler	Minus	333070	367808	38926	4184	34739	46
Col-0	Kyoto	Plus	1	30722	202289	233009	30722
Col-0	Kyoto	Minus	30703	30789	88913	88827	87	20	large insertion	between I-1 and H-1	1002	ORF315, ORF131
Col-0	Kyoto	Minus	30783	30853	102562	102498	71	7
Col-0	Kyoto	Minus	30844	30887	102530	102486	44	10
Col-0	Kyoto	Plus	30938	31272	49920	50254	335	-50
Col-0	Kyoto	Minus	31324	31531	33129	32928	208	-51
Col-0	Kyoto	Minus	31528	31642	167118	167000	115	4
Col-0	Kyoto	Minus	31725	36824	167002	161903	5100	-82
Col-0	Kyoto	Minus	36362	41999	300448	294810	5638	463	intermediate-sized repeat	C-2
Col-0	Kyoto	Plus	41464	68674	60451	87661	27211	536	intermediate-sized repeat	B-1
Col-0	Kyoto	Minus	68660	68844	195529	195345	185	15	large insertion	between a pair of 39-bp microhomology	984	ORF294
Col-0	Kyoto	Plus	69659	144409	87618	162365	74751	-814
Col-0	Kyoto	Plus	143947	156899	299986	312938	12953	463	intermediate-sized repeat	C-1
Col-0	Kyoto	Plus	156786	194197	312856	350267	37412	114	tandem repeats
Col-0	Kyoto	Plus	194195	198390	202285	206481	4196	3	artifacts
Col-0	Kyoto	Plus	194198	206724	1	12527	12527	4193	artifacts
Col-0	Kyoto	Minus	206478	255122	281375	232729	48645	247	intermediate-sized repeat	HNR1-1
Col-0	Kyoto	Plus	257452	258143	152383	153149	692	-2329	large insertion	between I-2 and L-1	15652	ORF106B, ORF152B, ORF106A, trnS, atp6-2, ORF262
Col-0	Kyoto	Plus	258129	258618	156866	157394	490	15
Col-0	Kyoto	Minus	258638	265227	75396	68807	6590	-19
Col-0	Kyoto	Minus	265507	265681	70137	69963	175	-279
Col-0	Kyoto	Minus	265688	265896	240367	240145	209	-6
Col-0	Kyoto	Plus	269570	269775	85844	86049	206	-3673
Col-0	Kyoto	Plus	269779	269860	144242	144323	82	-3
Col-0	Kyoto	Plus	269859	270304	166663	167107	446	2
Col-0	Kyoto	Plus	270573	270852	253422	253701	280	-268
Col-0	Kyoto	Minus	270770	270918	63747	63589	149	83
Col-0	Kyoto	Minus	270775	277633	50540	43682	6859	144
Col-0	Kyoto	Plus	277624	277728	304654	304759	105	10	large insertion	between a 10-bp microhomology and a 59-bp repeat within HNR7-2	1105	no gene loss
Col-0	Kyoto	Minus	277670	307967	42576	12281	30298	59
Col-0	Kyoto	Plus	307719	321967	281127	295346	14249	249	intermediate-sized repeat	HNR1-2
Col-0	Kyoto	Minus	321431	332125	60986	50292	10695	537	intermediate-sized repeat	B-2
Col-0	Kyoto	Plus	332181	367808	166661	202288	35628	-55	large insertion	between L-2 and H-3	55	no gene loss
Col-0	Sha	Plus	1	36818	1	36818	36818
Col-0	Sha	Minus	36362	41999	206528	200890	5638	457	intermediate-sized repeat	C-2
Col-0	Sha	Minus	41464	46645	139256	134074	5182	536	intermediate-sized repeat	B-1
Col-0	Sha	Minus	46645	144409	134126	36362	97765	1	NHEJ
Col-0	Sha	Plus	143947	156837	206066	218956	12891	463	intermediate-sized repeat	C-1
Col-0	Sha	Plus	156817	156868	218905	218956	52	21	tandem repeats
Col-0	Sha	Plus	156818	156914	83506	83604	97	51
Col-0	Sha	Plus	156848	256056	218905	318102	99209	67
Col-0	Sha	Minus	257452	258143	46344	45578	692	-1395	large insertion	between an 18-bp microhomology and L-1	14718	ORF106B, ORF152B, ORF106A, trnS, atp6-2, ORF262
Col-0	Sha	Minus	258129	258618	41861	41333	490	15
Col-0	Sha	Plus	258638	265227	124362	130951	6590	-19
Col-0	Sha	Plus	265507	265681	129621	129795	175	-279
Col-0	Sha	Plus	265688	265896	309530	309752	209	-6
Col-0	Sha	Minus	269570	269775	113914	113709	206	-3673
Col-0	Sha	Minus	269779	269860	54485	54404	82	-3
Col-0	Sha	Minus	269859	270199	32064	31725	341	2
Col-0	Sha	Minus	270197	270299	31642	31544	103	3
Col-0	Sha	Minus	270573	270852	296476	296197	280	-273
Col-0	Sha	Plus	270770	270918	135959	136118	149	83
Col-0	Sha	Plus	270775	277633	149166	156024	6859	144
Col-0	Sha	Plus	277624	277728	210734	210839	105	10	large insertion	between a 10-bp microhomology and a 59-bp repeat within HNR7-2	1105	no gene loss
Col-0	Sha	Plus	277670	321967	157130	201426	44298	59
Col-0	Sha	Plus	321431	332125	138721	149414	10695	537	intermediate-sized repeat	B-2
Col-0	Sha	Minus	332181	332522	32066	31725	342	-55	large insertion	between L-2 and QQ-2	15156	ORF120, trnK, rps19, ORF240A
Col-0	Sha	Minus	332520	332638	31642	31528	119	3
Col-0	Sha	Minus	332652	332955	331333	331015	304	-13
Col-0	Sha	Minus	333027	333115	330988	330903	89	-71
Col-0	Sha	Plus	335805	335841	142819	142855	37	-2689
Col-0	Sha	Plus	344405	344442	317041	317078	38	-8563
Col-0	Sha	Plus	344407	344446	278207	278246	40	36
Col-0	Sha	Plus	346208	346763	19682	20237	556	-1761
Col-0	Sha	Plus	347282	355991	319510	328219	8710	-518
Col-0	Sha	Plus	356167	367808	328200	339841	11642	-175	large insertion	between a pair of 20-bp microhomology	175	no gene loss
a. Raw blastn results were processed by a custom Python script in HiFi-SR. b. qs, query start; qe, query end; ss, subject start; se subject end; q_length, query length; AO_length, alignment overlapping length of a given blastn hit and the adjacent hit above. c. MMEJ, microhomology-mediated end joining; NHEJ, non-homologous end joining.
